# Population-level deep sequencing reveals the interplay of clonal and sexual reproduction in the fungal wheat pathogen *Zymoseptoria tritici*

**DOI:** 10.1101/2020.07.07.191510

**Authors:** Nikhil Kumar Singh, Emilie Chanclud, Daniel Croll

## Abstract

Pathogens can rapidly surmount crop resistance challenging global food security. On annual crops, pathogens must re-infect from environmental sources at the beginning of every growing season. Fungal pathogens evolved mixed reproductive strategies to cope with the distinct life cycle challenges of colonizing plants, spreading within fields and ultimately producing propagules for survival in winter. However, how genotypic diversity evolves over this period remains largely unknown. Here, we performed a deep hierarchical sampling in a single experimental wheat field infected by the major fungal pathogen *Zymoseptoria tritici*. We analyzed whole genome sequences of 177 isolates collected from twelve distinct cultivars replicated in space at three time points of the growing season. The field population was highly diverse with 37 SNPs per kilobase and a linkage disequilibrium decay within 200-700 bp. We found that ~20% of the individual isolates were grouping into 15 clonal groups. Pairs of clones were disproportionally found at short distance (<5m) but a low degree of dispersal occurred also at the scale of the entire field consistent with a predominant leaf-to-leaf dispersal. We found no association of wheat cultivars and clonal genotypes with the exception of one cultivar. Surprisingly, levels of clonality did not increase over time in the field although reproduction is thought to be exclusively asexual during the growing season. Our study shows that the pathogen establishes vast and stable gene pools in single fields over the growing season. Monitoring short-term evolutionary changes in crop pathogens will inform more durable strategies to contain diseases.

**Data summary:** All Illumina sequencing datasets are available from the NCBI Sequence Read Archive (https://www.ncbi.nlm.nih.gov/sra). The Supplementary Tables S1-S3 list the exact strain names, collection location, genotype and genetic diversity indices.
