## Supplementary Table for "Population-level deep sequencing reveals the interplay of clonal and sexual reproduction in the fungal wheat pathogen *Zymoseptoria tritici*"

### Sheet: Table S1
Supplementary Table S1: Zymoseptoria tritici field collection information including collection time point (C1-3), cultivar of origin, field plot and assigned genotype.
isolate	collection	cultivar	plot	genotype
ST16CH_1A1	C1	Runal	2	g001
ST16CH_1A11	C1	Runal	2	g002
ST16CH_1A27	C1	Runal	2	g003
ST16CH_1A57	C1	Runal	2	g004
ST16CH_1B31	C1	Lorenzo	14	g005
ST16CH_1B73	C1	Lorenzo	14	g006
ST16CH_1B8	C1	Lorenzo	14	g007
ST16CH_1C12	C1	CH Claro	25	g008
ST16CH_1C31	C1	CH Claro	25	g009
ST16CH_1C52	C1	CH Claro	25	g010
ST16CH_1C65	C1	CH Claro	25	g011
ST16CH_1D1	C1	CH Combin	45	g012
ST16CH_1D15_2	C1	CH Combin	45	g012
ST16CH_1D23	C1	CH Combin	45	g013
ST16CH_1D8	C1	CH Combin	45	g012
ST16CH_1E21	C1	Forel	51	g014
ST16CH_1E43	C1	Forel	51	g015
ST16CH_1E52	C1	Forel	51	g016
ST16CH_1F1	C1	Arina	85	g017
ST16CH_1F11	C1	Arina	85	g018
ST16CH_1F19	C1	Arina	85	g018
ST16CH_1F4	C1	Arina	85	g020
ST16CH_1G30	C1	CH Claro	119	g021
ST16CH_1G47	C1	CH Claro	119	g022
ST16CH_1G8	C1	CH Claro	119	g023
ST16CH_1H12	C1	Zinal	135	g024
ST16CH_1H32	C1	Zinal	135	g025
ST16CH_1H34	C1	Zinal	135	g026
ST16CH_1I10	C1	Titlis	137	g027
ST16CH_1I3	C1	Titlis	137	g028
ST16CH_1K16	C1	CH Camendo	158	g029
ST16CH_1K29	C1	CH Camendo	158	g030
ST16CH_1K42	C1	CH Camendo	158	g031
ST16CH_1L32	C1	Simano	237	g032
ST16CH_1L46	C1	Simano	237	g032
ST16CH_1M21	C1	Arina	438	g033
ST16CH_1M28	C1	Arina	438	g034
ST16CH_1M33	C1	Arina	438	g035
ST16CH_1M59	C1	Arina	438	g036
ST16CH_1N1	C1	Forel	439	g037
ST16CH_1N25	C1	Forel	439	g038
ST16CH_1N6	C1	Forel	439	g039
ST16CH_1O25	C1	CH Claro	458	g040
ST16CH_1O3	C1	CH Claro	458	g041
ST16CH_1O40	C1	CH Claro	458	g042
ST16CH_1O65	C1	CH Claro	458	g043
ST16CH_1P22	C1	CH Camendo	470	g044
ST16CH_1P35	C1	CH Camendo	470	g045
ST16CH_1P56_2	C1	CH Camendo	470	g046
ST16CH_1P7_2	C1	CH Camendo	470	g047
ST16CH_1Q10	C1	Runal	515	g048
ST16CH_1Q24	C1	Runal	515	g049
ST16CH_1Q48	C1	Runal	515	g050
ST16CH_1R15_2	C1	CH Combin	517	g051
ST16CH_1R24	C1	CH Combin	517	g052
ST16CH_1R36	C1	CH Combin	517	g053
ST16CH_1R5	C1	CH Combin	517	g051
ST16CH_1S10	C1	Zinal	571	g054
ST16CH_1S33	C1	Zinal	571	g054
ST16CH_1S7	C1	Zinal	571	g055
ST16CH_1S9	C1	Zinal	571	g056
ST16CH_1T2	C1	Lorenzo	611	g057
ST16CH_1T25	C1	Lorenzo	611	g058
ST16CH_1T52	C1	Lorenzo	611	g059
ST16CH_1U1	C1	CH Claro	640	g060
ST16CH_1U30	C1	CH Claro	640	g061
ST16CH_1U6	C1	CH Claro	640	g062
ST16CH_1U9	C1	CH Claro	640	g063
ST16CH_1V12	C1	Simano	709	g064
ST16CH_1V20	C1	Simano	709	g065
ST16CH_1V4	C1	Simano	709	g066
ST16CH_1V50	C1	Simano	709	g067
ST16CH_1W18	C1	Titlis	724	g068
ST16CH_1W32	C1	Titlis	724	g069
ST16CH_1W9	C1	Titlis	724	g070
ST16CH_1X1	C1	Arobase	59	g071
ST16CH_1X14	C1	Arobase	59	g072
ST16CH_1X23	C1	Arobase	59	g073
ST16CH_1X7	C1	Arobase	59	g074
ST16CH_2C1	C2	CH Claro	25	g075
ST16CH_2C2	C2	CH Claro	25	g076
ST16CH_2C5	C2	CH Claro	25	g077
ST16CH_2C7	C2	CH Claro	25	g078
ST16CH_2G10	C2	CH Claro	119	g079
ST16CH_2G18	C2	CH Claro	119	g080
ST16CH_2G34	C2	CH Claro	119	g081
ST16CH_2G4	C2	CH Claro	119	g082
ST16CH_2gamma1	C2	Aubusson	335	g083
ST16CH_2N5	C2	Forel	439	g084
ST16CH_2O1	C2	CH Claro	458	g085
ST16CH_2O4	C2	CH Claro	458	g086
ST16CH_2O5	C2	CH Claro	458	g087
ST16CH_2P1	C2	CH Camendo	470	g088
ST16CH_2P3	C2	CH Camendo	470	g089
ST16CH_2P5	C2	CH Camendo	470	g090
ST16CH_2P7	C2	CH Camendo	470	g090
ST16CH_2U14_2	C2	CH Claro	640	g091
ST16CH_2U2	C2	CH Claro	640	g092
ST16CH_2U24	C2	CH Claro	640	g093
ST16CH_2U7	C2	CH Claro	640	g094
ST16CH_2X1xx	C2	Arobase	59	g095
ST16CH_2X2	C2	Arobase	59	g096
ST16CH_2Z1	C2	Arobase	59	g097
ST16CH_3A16	C3	Runal	2	g098
ST16CH_3A31	C3	Runal	2	g002
ST16CH_3A36	C3	Runal	2	g100
ST16CH_3A51	C3	Runal	2	g001
ST16CH_3B1	C3	Lorenzo	14	g102
ST16CH_3B36	C3	Lorenzo	14	g103
ST16CH_3B8	C3	Lorenzo	14	g104
ST16CH_3C19	C3	CH Claro	25	g105
ST16CH_3C23	C3	CH Claro	25	g106
ST16CH_3C6	C3	CH Claro	25	g107
ST16CH_3C81	C3	CH Claro	25	g108
ST16CH_3D1	C3	CH Combin	45	g109
ST16CH_3D10	C3	CH Combin	45	g110
ST16CH_3D6	C3	CH Combin	45	g111
ST16CH_3D7	C3	CH Combin	45	g112
ST16CH_3E23	C3	Forel	51	g113
ST16CH_3E34	C3	Forel	51	g114
ST16CH_3E45	C3	Forel	51	g115
ST16CH_3E9	C3	Forel	51	g116
ST16CH_3F2	C3	Arina	85	g117
ST16CH_3F4	C3	Arina	85	g118
ST16CH_3F7	C3	Arina	85	g119
ST16CH_3F9	C3	Arina	85	g120
ST16CH_3G26	C3	CH Claro	119	g121
ST16CH_3G34	C3	CH Claro	119	g122
ST16CH_3G6	C3	CH Claro	119	g123
ST16CH_3G46	C3	CH Claro	119	g124
ST16CH_3H26	C3	Zinal	135	g122
ST16CH_3H33_2	C3	Zinal	135	g125
ST16CH_3H43	C3	Zinal	135	g126
ST16CH_3H49	C3	Zinal	135	g127
ST16CH_3I14	C3	Titlis	137	g128
ST16CH_3I23_2	C3	Titlis	137	g129
ST16CH_3I5	C3	Titlis	137	g130
ST16CH_3K32	C3	CH Camendo	158	g131
ST16CH_3K1	C3	CH Camendo	158	g132
ST16CH_3K8	C3	CH Camendo	158	g133
ST16CH_3L2	C3	Simano	237	g134
ST16CH_3L27	C3	Simano	237	g135
ST16CH_3M19	C3	Arina	438	g136
ST16CH_3M24	C3	Arina	438	g137
ST16CH_3M3	C3	Arina	438	g138
ST16CH_3M36	C3	Arina	438	g139
ST16CH_3N27	C3	Forel	439	g140
ST16CH_3N35	C3	Forel	439	g141
ST16CH_3N48	C3	Forel	439	g142
ST16CH_3N8	C3	Forel	439	g143
ST16CH_3O21	C3	CH Claro	458	g086
ST16CH_3O24	C3	CH Claro	458	g145
ST16CH_3O9	C3	CH Claro	458	g146
ST16CH_3P15	C3	CH Camendo	470	g147
ST16CH_3P2	C3	CH Camendo	470	g148
ST16CH_3P39	C3	CH Camendo	470	g149
ST16CH_3Q24	C3	Runal	515	g160
ST16CH_3Q36	C3	Runal	515	g151
ST16CH_3Q9	C3	Runal	515	g152
ST16CH_3R1	C3	CH Combin	517	g153
ST16CH_3R26	C3	CH Combin	517	g153
ST16CH_3R32	C3	CH Combin	517	g153
ST16CH_3R39	C3	CH Combin	517	g153
ST16CH_3S1	C3	Zinal	571	g154
ST16CH_3S9	C3	Zinal	571	g155
ST16CH_3T31	C3	Lorenzo	611	g156
ST16CH_3T39	C3	Lorenzo	611	g157
ST16CH_3T5	C3	Lorenzo	611	g156
ST16CH_3U55	C3	CH Claro	640	g158
ST16CH_3V10	C3	Simano	709	g165
ST16CH_3V27	C3	Simano	709	g160
ST16CH_3V30	C3	Simano	709	g161
ST16CH_3U42	C3	CH Claro	640	g162
ST16CH_3V43	C3	Simano	709	g163
ST16CH_3W21	C3	Titlis	724	g164
ST16CH_3W3	C3	Titlis	724	g165
ST16CH_3W9	C3	Titlis	724	g164

### Sheet: Table S2
Supplementary Table S2: Analyses of clonal groups identified in the field population. "Isolate 1" and "isolate 2" refer to pairwise comparisons of genotypes. Clone groups identify groups of isolates with identical genotypes.
isolate 1				isolate 2
isolate	collection	cultivar	plot	isolate	collection	cultivar	plot	genetic distance	category	clone group	distance (meters)
ST16CH_1D15_2	C1	CH Combin	45	ST16CH_1D1	C1	CH Combin	45	1.78e-05	A	group 1	0
ST16CH_1D8	C1	CH Combin	45	ST16CH_1D1	C1	CH Combin	45	1.42e-05	A	group 1	0
ST16CH_1D8	C1	CH Combin	45	ST16CH_1D15_2	C1	CH Combin	45	2.13e-05	A	group 1	0
ST16CH_1L46	C1	Simano	237	ST16CH_1L32	C1	Simano	237	1.78e-05	A	group 2	0
ST16CH_1R5	C1	CH Combin	517	ST16CH_1R15_2	C1	CH Combin	517	0.000256091	A	group 3	0
ST16CH_1S33	C1	Zinal	571	ST16CH_1S10	C1	Zinal	571	3.91e-05	A	group 4	0
ST16CH_2P7	C2	CH Camendo	470	ST16CH_2P5	C2	CH Camendo	470	3.2e-05	A	group 5	0
ST16CH_3R26	C3	CH Combin	517	ST16CH_3R1	C3	CH Combin	517	2.31e-05	A	group 6	0
ST16CH_3R32	C3	CH Combin	517	ST16CH_3R1	C3	CH Combin	517	1.07e-05	A	group 6	0
ST16CH_3R39	C3	CH Combin	517	ST16CH_3R1	C3	CH Combin	517	1.42e-05	A	group 6	0
ST16CH_3R32	C3	CH Combin	517	ST16CH_3R26	C3	CH Combin	517	1.96e-05	A	group 6	0
ST16CH_3R39	C3	CH Combin	517	ST16CH_3R26	C3	CH Combin	517	1.96e-05	A	group 6	0
ST16CH_3R39	C3	CH Combin	517	ST16CH_3R32	C3	CH Combin	517	1.07e-05	A	group 6	0
ST16CH_3T5	C3	Lorenzo	611	ST16CH_3T31	C3	Lorenzo	611	6.4e-05	A	group 7	0
ST16CH_3W9	C3	Titlis	724	ST16CH_3W21	C3	Titlis	724	8.71e-05	A	group 8	0
ST16CH_1F19	C1	Arina	85	ST16CH_1F11	C1	Arina	85	0.00139908	A	group 9	0
ST16CH_3H26	C3	Zinal	135	ST16CH_3G34	C3	CH Claro	119	0.000165381	B	group 10	2.08087
ST16CH_3V27	C3	Simano	709	ST16CH_3Q24	C3	Runal	515	1.42e-05	B	group 11	18.7385
ST16CH_3W3	C3	Titlis	724	ST16CH_3V10	C3	Simano	709	5.16e-05	B	group 12	9.74936
ST16CH_3A51	C3	Runal	2	ST16CH_1A1	C1	Runal	2	3.2e-05	C	group 13	0
ST16CH_3A31	C3	Runal	2	ST16CH_1A11	C1	Runal	2	2.13e-05	C	group 14	0
ST16CH_3O21	C3	CH Claro	458	ST16CH_2O4	C2	CH Claro	458	6.05e-05	C	group 15	0

### Sheet: Table S3
Supplementary Table S3: Clonal diversity analyses among collection time points (C1-3), cultivars and field plot.
Collection	Simpson index		Cultivar	Simpson index		Plot	Simpson index
C1	0.985099		Arina	0.929688		2	0.8125
C2	0.954861		Arobase	0.857143		14	0.833333
C3	0.981373		Aubusson	0		25	0.916667
			CH Camendo	0.934256		45	0.78125
			CH Claro	0.975663		51	0.857143
			CH Combin	0.859375		59	0.857143
			Forel	0.933333		85	0.84375
			Lorenzo	0.902778		119	0.909091
			Runal	0.908163		135	0.816327
			Simano	0.902778		137	0.8
			Titlis	0.892562		158	0.833333
			Zinal	0.899408		237	0.625
						335	0
						438	0.875
						439	0.875
						458	0.88
						470	0.892562
						515	0.833333
						517	0.65625
						571	0.777778
						611	0.777778
						640	0.9
						709	0.875
						724	0.777778
